# miR-34c-5p is a novel regulator of T cell differentiation that targets FOXP3

**DOI:** 10.1101/2025.07.25.665590

**Authors:** Cláudia Noronha-Estima, Raquel Gaspar-Luta, Tomás Faria Araújo, Carolina Ferreira-Fernandes, Gil Poiares-Oliveira, Margarida Paulo-Pedro, Madalena Pimentel Marques, Ana E Sousa, Margarida Gama-Carvalho

## Abstract

MicroRNAs regulate key genes and pathways essential for T cell differentiation and function; however, many remain poorly characterized. We previously identified miR-34c-5p as a T cell receptor-inducible microRNA in naïve CD4⁺ T cells, but its role in immune regulation remained largely unexplored. In this study, we mapped miR-34c expression across multiple sort-purified CD4⁺ T cell subsets and found that its induction is restricted to FOXP3⁺ cells, both natural regulatory T cells (Tregs) and cells undergoing inducible Treg (iTreg) differentiation trajectory. miR-34c expression correlates with high FOXP3 levels and is absent in conventional memory effector subsets. Functional studies using miR-34c antagomiRs reveal that miR-34c limits iTreg differentiation by restraining FOXP3 expression. Mechanistically, we show that FOXP3 activates miR-34c transcription through direct binding to its promoter, while miR-34c targets the *FOXP3* 3′UTR, establishing a negative feedback loop. Together, our findings identify miR-34c as a FOXP3-responsive miRNA that fine-tunes iTreg development via post-transcriptional repression of *FOXP3*, uncovering a novel layer of regulatory control in T cell responses.
