## Supplementary file S2 for "miR-34c-5p is a novel regulator of T cell differentiation that targets FOXP3"

### Sheet: DGE_0.6
Ensembl Gene ID	external_gene_name	entrez_gene_id	logFC	AveExpr	t	P.Value	adj.P.Val	B
ENSG00000005381	MPO	4353	0.890199803924919	-0.686163596380374	2.64760677209234	0.025087057853268	0.789421711045113	-4.12243137542936
ENSG00000033122	LRRC7	57554	-0.831838809650393	0.192092084290673	-3.86413911866211	0.00334562135029027	0.789421711045113	-3.11306936345254
ENSG00000053328	METTL24	728464	-1.03878621661856	-2.35840632418659	-2.44654857234124	0.0352420746093662	0.789421711045113	-4.36843567956751
ENSG00000072133	RPS6KA6	27330	-1.7037663281376	-2.81993550946993	-3.31156591125986	0.00822738003615626	0.789421711045113	-4.33874423930813
ENSG00000073905	VDAC1P1	NA	0.712932298439716	-0.213319239016682	2.74430335239453	0.0213027630236141	0.789421711045113	-3.98735959221951
ENSG00000092345	DAZL	1618	-1.23360706874424	-2.8463201079231	-2.45890471070858	0.0345144343534208	0.789421711045113	-4.42847108454036
ENSG00000107130	NCS1	23413	0.623428284287708	-0.564568044730762	2.69600238957523	0.0231154448055044	0.789421711045113	-3.87634776776319
ENSG00000109099	PMP22	5376	1.30040857353475	-2.45356888345006	2.7884996361806	0.0197697290187143	0.789421711045113	-4.26062796648628
ENSG00000109684	CLNK	116449	-1.36418647643162	-1.87559370764233	-3.37575315455841	0.00739853972913603	0.789421711045113	-4.20362991801791
ENSG00000112116	IL17F	112744	1.67485040737308	-4.10944452829968	4.31702954791102	0.00164578492805342	0.789421711045113	-3.96531250165857
ENSG00000114251	WNT5A	7474	-1.39456136820786	-3.0918158273072	-2.38794285465993	0.0389046556980824	0.789421711045113	-4.44550039142919
ENSG00000114993	RTKN	6242	0.764975256400092	-1.06121439723747	2.40074575872977	0.0380738194797187	0.789421711045113	-4.19284394643505
ENSG00000115041	KCNIP3	30818	-1.393845301897	-2.84376211386752	-2.80205609018935	0.019322175120306	0.789421711045113	-4.39002830796723
ENSG00000116096	SPR	6697	1.30872994199875	-1.93628067125045	2.99785995640749	0.0138916534366457	0.789421711045113	-4.25966932562645
ENSG00000118307	DNAI7	55259	2.18225246357261	-3.44577462503893	3.03258121337595	0.0131047238689679	0.789421711045113	-4.4276527991041
ENSG00000121089	NACA3P	NA	-0.750436828477273	-2.14646971251176	-2.54878702413524	0.0296506853850211	0.789421711045113	-4.08728206198531
ENSG00000122025	FLT3	2322	-0.710916769023034	0.333167163284333	-3.57855132959831	0.0053041275297973	0.789421711045113	-3.28678205451767
ENSG00000122641	INHBA	3624	1.58798298482969	-3.53664974435471	2.38235339396864	0.0392729460873468	0.789421711045113	-4.46102857100989
ENSG00000123297	TSFM	10102	0.658559849953835	-0.380049460480151	2.34479842589578	0.0418377471470789	0.793326750088147	-4.1632397471344
ENSG00000123685	BATF3	55509	0.690278785906118	0.0206933578676221	3.09219476211743	0.0118582415661829	0.789421711045113	-3.545338615072
ENSG00000125144	MT1G	4495	0.732958793728922	0.667522521926688	2.37937297089512	0.0394707248065797	0.789421711045113	-3.92146109093833
ENSG00000127914	AKAP9	10142	-0.619065297354094	6.23467023055336	-3.37069973291647	0.00746054525693298	0.789421711045113	-2.22908109895624
ENSG00000129946	SHC2	25759	-0.921676584236175	-1.55285028126732	-2.3195845025821	0.0436510755834817	0.793326750088147	-4.33483506696247
ENSG00000130182	ZSCAN10	84891	1.14046879137852	-2.18624940089082	2.50361097132825	0.0320037370789444	0.789421711045113	-4.37464461843011
ENSG00000130598	TNNI2	7136	-1.29463374401709	-3.28870914339129	-2.28381446621471	0.0463559647649934	0.796093118711875	-4.47201668561445
ENSG00000133048	CHI3L1	1116	-0.929402143768572	0.0232042105005158	-3.26792225548096	0.00884525380578002	0.789421711045113	-3.70094398822358
ENSG00000133069	TMCC2	9911	0.624359644427421	1.57463279505826	3.83292435231068	0.00351676249760275	0.789421711045113	-2.81436107126741
ENSG00000133401	PDZD2	23037	0.802182595370555	-0.875935793311403	2.69448398275685	0.0231748760049561	0.789421711045113	-4.08220149041196
ENSG00000136149	RPL13AP25	NA	-0.754364617426081	2.60726066204829	-2.45494649855684	0.0347458986638505	0.789421711045113	-3.54973201616356
ENSG00000136235	GPNMB	10457	-0.826192504403479	-0.918879401929343	-3.07811229333596	0.0121413062469226	0.789421711045113	-3.90258526892643
ENSG00000137507	LRRC32	2615	0.697576497060561	-0.753349664778831	2.67921039859732	0.0237812888501071	0.789421711045113	-3.98905021446059
ENSG00000137673	MMP7	4316	-1.14981414644574	-0.264512541010311	-3.49588097392365	0.00607166112520396	0.789421711045113	-3.72033617998829
ENSG00000138769	CDKL2	8999	0.954088947202259	-0.686371523000805	3.22733424173427	0.00946283433602904	0.789421711045113	-3.96981602395524
ENSG00000138778	CENPE	1062	-0.70354104820274	1.80446543107008	-4.0024304138125	0.00268619839091437	0.789421711045113	-2.46648501226513
ENSG00000139618	BRCA2	675	-0.696268836102202	2.90807033383867	-5.2597147715388	0.000412316514526092	0.789421711045113	-1.18664759638223
ENSG00000140678	ITGAX	3687	-0.737785049028536	0.291162345330477	-3.28879371781804	0.00854400790337233	0.789421711045113	-3.57597428090853
ENSG00000141505	ASGR1	432	-1.37962106734639	-2.29456123560597	-2.75803128580639	0.0208141693228663	0.789421711045113	-4.35355624156527
ENSG00000143333	RGS16	6004	0.751639976341348	3.72463961453566	7.11946295273877	3.84941579824824e-05	0.245554233770255	0.2558775294778
ENSG00000143341	HMCN1	83872	-0.649163639756721	0.322628409552619	-3.30642150665492	0.00829783313119489	0.789421711045113	-3.48688058297514
ENSG00000143878	RHOB	388	0.651557938350191	0.554639980938776	2.70332768761983	0.0228308719906952	0.789421711045113	-3.78146062038106
ENSG00000145839	IL9	3578	1.29689085429899	-3.56829669775681	2.62815591199788	0.0259261554010816	0.789421711045113	-4.25500675351237
ENSG00000148288	GBGT1	26301	-0.612203009731803	0.584115106820885	-3.14023701140227	0.010942431576435	0.789421711045113	-3.55531067756228
ENSG00000150594	ADRA2A	150	1.1141486156261	-2.92438036440762	2.38847050682694	0.0388700644811827	0.789421711045113	-4.40139296111574
ENSG00000153064	BANK1	55024	-0.999064145391464	-1.12440960080253	-3.00115877198388	0.0138148586602114	0.789421711045113	-4.13144709598344
ENSG00000154237	LRRK1	79705	-0.672095485600818	0.340112605358009	-3.22836296621938	0.00944664504854291	0.789421711045113	-3.56825695773324
ENSG00000155090	KLF10	7071	0.768174181838213	4.16837397607861	3.02233145912012	0.0133321735704177	0.789421711045113	-2.78901598863209
ENSG00000155657	TTN	7273	-0.609557309951831	7.75662959884274	-2.46343865487073	0.034251175170852	0.789421711045113	-3.47392549854602
ENSG00000156194	PPEF2	5470	-0.729398341531634	-0.533184408719374	-2.70204939938838	0.0228802762272557	0.789421711045113	-4.0349170927768
ENSG00000156738	MS4A1	931	-0.690499766522846	1.54659746554662	-4.43918848205321	0.0013657083435996	0.789421711045113	-2.38122107362524
ENSG00000157613	CREB3L1	90993	-1.07851725224005	-2.48250389149175	-2.28063872661409	0.0466038634418601	0.796093118711875	-4.42963542092508
ENSG00000157985	AGAP1	116987	0.79460557762756	-0.713375088326106	2.55592984837339	0.0292947236839543	0.789421711045113	-4.15298819004747
ENSG00000158296	SLC13A3	64849	-1.17103406611286	-1.9122500694987	-2.72977315642882	0.0218324975539734	0.789421711045113	-4.30333019730521
ENSG00000159712	ANKRD18CP	NA	-0.870308897142059	-1.6284058617833	-2.27927876125129	0.0467104170735295	0.796093118711875	-4.34643352282367
ENSG00000161682	FAM171A2	284069	0.780517864811018	-0.948909243198927	2.29315474537383	0.0456342868131959	0.796093118711875	-4.26762105064729
ENSG00000162643	DNAI3	126820	-0.64255212359507	-0.340483700773466	-2.46390672982371	0.0342241101525265	0.789421711045113	-3.9886911273544
ENSG00000162892	IL24	11009	1.20084938336134	-2.30736468983848	2.54672634253204	0.0297541765989183	0.789421711045113	-4.38606133589456
ENSG00000163563	MNDA	4332	-0.818631139833227	-1.14482437290857	-2.46335920641507	0.0342557711377973	0.789421711045113	-4.23396024525687
ENSG00000163631	ALB	213	-0.742021579000037	-0.714220130446679	-2.3845025823132	0.0391309320727271	0.789421711045113	-4.19884019159233
ENSG00000164342	TLR3	7098	2.17630317036175	-2.74083536392106	3.84475911322578	0.00345081957729176	0.789421711045113	-4.29397278561155
ENSG00000165548	TMEM63C	57156	0.660307174587105	-0.519285465044627	2.40989179418601	0.0374910084104361	0.789421711045113	-4.16316190695365
ENSG00000168298	H1-4	3008	1.76130310320704	-3.10101447416884	2.61609772055695	0.0264603716634749	0.789421711045113	-4.42745301162832
ENSG00000169194	IL13	3596	0.948681250531523	-1.17121383399536	3.2301020347803	0.00941934173319156	0.789421711045113	-3.91701720373323
ENSG00000169385	RNASE2	6036	-0.627701138816145	-0.751937369712854	-2.3654865905439	0.0404051858395186	0.789421711045113	-4.01649471767217
ENSG00000170476	MZB1	51237	0.653262526749845	0.0461060068218298	2.67057630791614	0.0241311078485793	0.789421711045113	-3.81343426061114
ENSG00000170961	HAS2	3037	-1.28343740557299	-2.53104617104353	-2.52535092741541	0.0308491000570626	0.789421711045113	-4.35968209708746
ENSG00000172379	ARNT2	9915	-1.33124895854679	-2.27301433536774	-2.87646759516649	0.0170417663088196	0.789421711045113	-4.31325221708751
ENSG00000174871	CNIH2	254263	-1.05021848746246	-0.872824717820796	-2.90076587063338	0.0163577716127948	0.789421711045113	-4.09568685621548
ENSG00000175161	CADM2	253559	-1.10219727562804	-3.88749399815814	-2.49384327997427	0.0325363704078564	0.789421711045113	-4.37629556251753
ENSG00000180998	GPR137C	283554	-1.11846485248596	-2.36302755470548	-2.26316758940383	0.0479909230992257	0.797668799585949	-4.42530329707446
ENSG00000181649	PHLDA2	7262	0.980026121317065	-2.12559404890112	2.48883621889169	0.032812802315611	0.789421711045113	-4.27916499263333
ENSG00000183395	PMCH	5367	-0.735738337798813	-1.37526441845011	-2.27666221021974	0.046916092415058	0.796093118711875	-4.2308502686058
ENSG00000184385	UMODL1-AS1	150147	1.18529990385493	-2.32230262027328	2.39820116802648	0.0382375473304773	0.789421711045113	-4.40647412521542
ENSG00000186075	ZPBP2	124626	1.32398391960816	-3.16668990911779	2.36141966329122	0.0406829502791918	0.789421711045113	-4.45564149246695
ENSG00000186998	EMID1	129080	0.758491964602029	-1.17100705203049	2.37607534472868	0.0396906931434825	0.789421711045113	-4.25199945244157
ENSG00000188343	CIBAR1	137392	-0.817461166344839	-1.67609159990104	-2.25694854221712	0.048494291235041	0.797668799585949	-4.33483991405668
ENSG00000188505	NCCRP1	342897	-0.992653406023493	-1.29219085002894	-2.77485821077907	0.0202306526722205	0.789421711045113	-4.20370112113123
ENSG00000188906	LRRK2	120892	-1.18285491642926	-1.01186913437301	-3.63118303586126	0.00486874829439154	0.789421711045113	-3.94319820989543
ENSG00000189058	APOD	347	1.31726712315061	-3.84660526414142	2.54528210172962	0.0298269230725751	0.789421711045113	-4.42734998755413
ENSG00000189233	NUGGC	389643	-1.06226534079032	-1.90152435391523	-2.37157607902224	0.0399927598022449	0.789421711045113	-4.36284998745947
ENSG00000196628	TCF4	6925	-0.602812319056173	0.514203245323491	-2.78364807357504	0.0199324294515312	0.789421711045113	-3.74579723776686
ENSG00000197766	CFD	1675	-0.665194107608208	0.00738786502139616	-2.85470492786148	0.0176789822706468	0.789421711045113	-3.83532031403961
ENSG00000198759	EGFL6	25975	1.49718278267153	-3.0419682417336	3.04661434419679	0.0127997305767717	0.789421711045113	-4.32483994116589
ENSG00000200879	SNORD14E	85391	1.21342825413847	-2.68136593856199	2.26037576176113	0.0482162612705226	0.797668799585949	-4.44359546867664
ENSG00000204584		NA	-0.672190474918216	-0.225626803820245	-2.71942050417068	0.0222179964274262	0.789421711045113	-3.97886989472864
ENSG00000205358	MT1H	4496	1.43524305793689	-1.27104050772977	2.27587497542419	0.0469781458305323	0.796093118711875	-4.33516299885152
ENSG00000207153	RNU6-933P	NA	1.16045771245528	-2.8017282736446	2.36273122619028	0.0405931686594621	0.789421711045113	-4.41832418780357
ENSG00000210112	MT-TM	NA	1.03356273967675	-2.28334892951746	2.41876697293204	0.0369338587111643	0.789421711045113	-4.35678661619233
ENSG00000211781	TRAV7	NA	-1.59078286531659	-2.51237574804213	-2.86160533679315	0.0174743644079563	0.789421711045113	-4.35939718892203
ENSG00000211847	TRAJ42	NA	-1.045378193586	-0.966516301588341	-2.58538428192412	0.0278712630110285	0.789421711045113	-4.19993876419301
ENSG00000211866	TRAJ23	NA	-1.0379725775781	-0.505284527664559	-2.82864731434262	0.0184737945833358	0.789421711045113	-4.02881190542316
ENSG00000211869	TRAJ20	NA	-0.890831865910299	-0.567587017882634	-2.35651355664251	0.0410205226929514	0.789421711045113	-4.18750017978152
ENSG00000211878	TRAJ11	NA	-1.29036510060497	-0.407846097727167	-3.69979214959684	0.00435647918624983	0.789421711045113	-3.75786950055256
ENSG00000213260	YWHAZP5	NA	0.708401753297106	0.828170992311644	3.24978124326516	0.00911598315827461	0.789421711045113	-3.4372006120394
ENSG00000213757	RPS3AP20	NA	-0.81451873090261	1.05180309312488	-4.55136500967355	0.00115284548093892	0.789421711045113	-2.72023377363396
ENSG00000213901	SLC23A3	151295	-0.6917255529619	-0.314802078360619	-2.753889194001	0.0209603902933123	0.789421711045113	-3.94847516696472
ENSG00000215018	COL28A1	340267	-0.703152388682516	0.0611370749578326	-2.84677033524199	0.0179172686264818	0.789421711045113	-3.85788587091293
ENSG00000218350	LYPLA1P3	NA	1.50311575590746	-2.29848023587348	3.00615559196793	0.0136993590800537	0.789421711045113	-4.33329564435908
ENSG00000220842	RPL21P16	NA	-0.659735942352448	2.37007256381893	-2.94056103115534	0.0152971901362684	0.789421711045113	-3.15192744886783
ENSG00000223551	TMSB4XP4	NA	-0.705183808710507	0.225105959372662	-2.32140391646323	0.043517693329684	0.793326750088147	-4.04382734738924
ENSG00000223803	RPS20P14	NA	-0.70121483570051	0.782088689266322	-2.98761697303473	0.0141328910830811	0.789421711045113	-3.57808520490401
ENSG00000224479	CDHR18P	NA	-1.13827835818449	-1.75774211822679	-2.70333862540603	0.0228304497216456	0.789421711045113	-4.29536738293234
ENSG00000225187		NA	1.45546739835417	-2.18051184606491	3.18282826071905	0.0101912875876191	0.789421711045113	-4.28965167604856
ENSG00000226002	GTF2IP14	NA	-1.12952026636095	-0.77706450284884	-3.83331593326707	0.00351455961060299	0.789421711045113	-3.85212602513406
ENSG00000226609	SNX30-DT	122455334	0.740511486471867	-1.06713928018166	2.29091665717086	0.045806208557329	0.796093118711875	-4.28574080063348
ENSG00000226705	SDCBPP1	NA	1.21407113696251	-2.76654983304557	2.48307294029984	0.0331338646169159	0.789421711045113	-4.41183666065555
ENSG00000227036	LINC00511	400619	1.17021245422542	-2.44828710135865	2.35093172913726	0.041407929733981	0.789846789288797	-4.41092505028181
ENSG00000227063	RPL41P1	NA	0.649589539806941	5.07252408738108	7.84235122125332	1.71577719825104e-05	0.245554233770255	1.31580753519695
ENSG00000227598		NA	-0.91826749789927	-0.154876112828667	-2.69383213472632	0.0232004367030349	0.789421711045113	-3.98148716626449
ENSG00000228049	POLR2J2	246721	-0.835862785083394	0.259016688555009	-2.50086787350165	0.0321524395049797	0.789421711045113	-3.95724933621097
ENSG00000228502	EEF1A1P11	NA	0.790833657010482	-0.363816772903392	2.91459446957903	0.0159810073177581	0.789421711045113	-3.9561062173814
ENSG00000228541		NA	1.29173288527772	-3.03605007618661	2.26950078257617	0.0474835402948068	0.797668799585949	-4.46914901474894
ENSG00000229236	TTTY10	246119	-0.900346300920038	-4.09885778609509	-3.02772613596131	0.0132119634924297	0.789421711045113	-4.00485964677244
ENSG00000229368		NA	1.43266649477669	-2.13637608179562	2.93780680347954	0.0153682885516599	0.789421711045113	-4.31868211073682
ENSG00000230068	CDC42-IT1	NA	-1.23749183625151	-1.95477865777528	-2.89794823715641	0.0164356382994163	0.789421711045113	-4.29178817573344
ENSG00000230383	RPL6P19	NA	1.06450777923065	-0.805395857522809	3.60346409083355	0.00509319593025635	0.789421711045113	-3.90724946292228
ENSG00000230606	APPAT	NA	-0.773843066595131	1.23557262248749	-3.2351866126342	0.0093399792335927	0.789421711045113	-3.15440076363476
ENSG00000230641	NA	NA	-1.57842513104001	-3.3272634010757	-2.64661580161984	0.0251291431247318	0.789421711045113	-4.44423232456326
ENSG00000230734	RPL10P3	NA	-1.09472927063588	-0.0707141275349807	-2.81392018543934	0.0189388960416439	0.789421711045113	-3.91570388410119
ENSG00000230778	ANKRD63	100131244	-2.94465333852629	-4.44758330866763	-4.10108218640474	0.00230033973466243	0.789421711045113	-4.4031744808016
ENSG00000230897	RPS18P12	NA	-0.941241839921862	-1.02314366876468	-2.95011269099273	0.015053202900248	0.789421711045113	-4.11689249029055
ENSG00000231130	HLA-T	NA	-1.55417006876864	-3.49035133144669	-2.35432563256939	0.0411719504124067	0.789421711045113	-4.46947623355795
ENSG00000231535	LINC00278	NA	-0.750348890032961	-4.24071416312229	-2.29759979846101	0.0452946983485622	0.796093118711875	-4.27580541336388
ENSG00000231747		NA	-0.903407218642331	0.461589084908267	-3.64924743732599	0.00472804988741753	0.789421711045113	-3.37682553072879
ENSG00000232411	NA	NA	-1.0706393581267	-1.1688036615573	-2.53645546915161	0.0302753798378783	0.789421711045113	-4.23506177107879
ENSG00000233602	ERI3-IT1	100874278	-0.814874342136709	-0.945807124278099	-2.32937155884831	0.0429382600103526	0.793326750088147	-4.25828753830496
ENSG00000233799	NA	NA	-0.972630281467112	-0.798167117038127	-2.50407035688145	0.0319789006885115	0.789421711045113	-4.18366061868195
ENSG00000234156		NA	-0.972205405379167	-1.84256249258398	-2.47730951928275	0.03345804510877	0.789421711045113	-4.3384246493153
ENSG00000234241	SYNCRIPP1	NA	1.0345292629136	-2.17315571567749	2.4562129374199	0.0346716747481606	0.789421711045113	-4.37307670379822
ENSG00000234509	SOD1-DT	NA	1.21736995545399	-2.49570780593349	2.56253236192798	0.0289694719665032	0.789421711045113	-4.40042332835838
ENSG00000234776	FREY1	143678	-1.0216395988144	-1.10813851851195	-2.99334895976954	0.0139973725147519	0.789421711045113	-4.09340982119163
ENSG00000235092	ID2-AS1	100506299	-0.606711931406623	0.242335631959567	-2.71177301476426	0.0225071526005884	0.789421711045113	-3.85886461577349
ENSG00000235613	NSRP1P1	NA	-1.20698935177123	-2.50469514338329	-2.3387308752101	0.0422672560151461	0.793326750088147	-4.42211006187153
ENSG00000236086	HMGN2P28	NA	-1.48797304291333	-3.24960882376103	-2.40639013472243	0.0377130990826775	0.789421711045113	-4.46541562069156
ENSG00000236358		NA	-0.645706830347227	-0.530328376371634	-2.68641307315303	0.0234933594835658	0.789421711045113	-3.96234232223519
ENSG00000236439	RPS27P8	NA	-0.869579934501445	2.15416683033698	-2.52215617165702	0.0310161495400652	0.789421711045113	-3.55358626186337
ENSG00000236528		NA	-0.926164713859761	-1.85566655349751	-2.32338487318845	0.0433729213770267	0.793326750088147	-4.36696647919998
ENSG00000236723		NA	-0.729376029478852	-0.593773148546184	-2.45097959987277	0.0349794096386255	0.789421711045113	-4.15587656680013
ENSG00000237436	CAMTA1-DT	NA	1.28381466976273	-1.62477923047323	3.21771457447826	0.00961561090111746	0.789421711045113	-4.20287822845656
ENSG00000237522	NONOP2	NA	-0.932415135128132	0.944573702848905	-3.89271615061986	0.00319659923734497	0.789421711045113	-3.05597357355596
ENSG00000237781	ADAMTSL4-AS2	100289061	-0.883945941317563	-0.880507058944476	-2.43630884483533	0.0358565440221176	0.789421711045113	-4.21061390964602
ENSG00000238082	NUDCP2	NA	-1.44411978977423	-2.60024664872652	-3.02564715473809	0.0132581579923808	0.789421711045113	-4.34923803689964
ENSG00000238269	PAGE2B	389860	-1.54718207776612	-2.67739395645519	-3.03253388714966	0.0131057649145461	0.789421711045113	-4.35346654135281
ENSG00000239291		NA	-0.898053101910417	-1.59974484498764	-2.30956823723356	0.0443925587641289	0.793883692964211	-4.34356677035212
ENSG00000239912	RPL39P36	NA	-1.15679105651575	-1.32094340330759	-2.35135478579974	0.0413784422825011	0.789846789288797	-4.28950258447011
ENSG00000240771	ARHGEF25	115557	0.698001060653562	-0.205714179705625	2.47287399495164	0.0337096700001131	0.789421711045113	-4.08447995200092
ENSG00000241431	RPL37P6	NA	-0.785444319599902	-0.115383246873357	-2.98356534019929	0.0142294881082433	0.789421711045113	-3.85231929779445
ENSG00000241494		NA	-0.689427703701084	-0.350875774983469	-2.41503771945248	0.0371669663538538	0.789421711045113	-4.12842205011471
ENSG00000241627	UBQLN4P1	NA	1.22643756313301	-1.18444667716003	3.48519976427365	0.00617894053445739	0.789421711045113	-4.07088782834759
ENSG00000242477		NA	-0.640165227478001	0.770137949683804	-2.84735565137079	0.0178995802274357	0.789421711045113	-3.65395504882432
ENSG00000243260	RN7SL558P	NA	-1.8822412794968	-3.32769048675367	-2.66442280297547	0.0243835676203557	0.789421711045113	-4.45212583470486
ENSG00000243829		NA	0.74214254415455	-0.923962532860616	2.32073152014443	0.0435669406010708	0.793326750088147	-4.26534840915565
ENSG00000244538	RPS27P13	NA	-0.958544918512542	-0.0563439905600013	-2.97318074101383	0.014480156820808	0.789421711045113	-3.83730146895941
ENSG00000245614	DDX11-AS1	100506660	-0.74725059816076	-0.90036481605021	-2.30215007641745	0.0449496251583956	0.796093118711875	-4.25836744364776
ENSG00000248966	BCLAF1P1	NA	2.1885318519616	-3.33328258003885	2.73272924769192	0.0217236622806465	0.789421711045113	-4.45047945320526
ENSG00000249242	TMEM150C	441027	-0.821200249584346	-0.935228551693902	-2.78971371987687	0.0197292239982903	0.789421711045113	-4.08849470285563
ENSG00000249258		NA	-0.96030173976062	-1.03057119476508	-2.94185354348569	0.0152639402888742	0.789421711045113	-4.07727748422199
ENSG00000249601	LINC01187	NA	-0.62334938877189	-0.148764487503208	-2.36826482076569	0.0402165079386113	0.789421711045113	-4.07895607100136
ENSG00000250290	NCAPGP1	NA	-1.96052762158905	-2.9477900335159	-3.56660038797545	0.00540852476800437	0.789421711045113	-4.35101738416097
ENSG00000250303	LINC02762	283140	-0.659269228889065	0.461482858684235	-2.93997481828702	0.0153122947236236	0.789421711045113	-3.70323191213233
ENSG00000251517		NA	-1.42445724737826	-2.90968742972993	-2.33659831920608	0.0424192381133832	0.793326750088147	-4.44920349591796
ENSG00000251922		124902573	0.64481137359366	0.0364178566388991	3.06897067288082	0.0123287508880804	0.789421711045113	-3.66130786487767
ENSG00000252614	RNU6-807P	NA	-1.04071255440592	-2.10419456181631	-2.36224527849013	0.0406264109945174	0.789421711045113	-4.38637398552577
ENSG00000253180		NA	-0.718966157113933	-0.151709387769807	-2.84670004239609	0.0179193940837368	0.789421711045113	-3.91307861248937
ENSG00000253203	GUSBP3	NA	2.13620538445066	-2.87608159120589	3.73859929227029	0.00409197193211545	0.789421711045113	-4.32767074441325
ENSG00000253372		NA	-1.30006007926903	-1.71919346640079	-2.85361574430378	0.0177115009082077	0.789421711045113	-4.260559736217
ENSG00000253570	RNF5P1	NA	-1.14614362753339	-1.18755261482122	-2.69541124815099	0.0231385641640493	0.789421711045113	-4.21245462905929
ENSG00000254884	PRR13P2	NA	-2.22430038553706	-2.98390458675268	-4.1126790498019	0.00225897980519113	0.789421711045113	-4.31926072061458
ENSG00000254978	ALG1L9P	NA	1.2723212346059	-2.58442892407987	2.52406902594616	0.0309160213712614	0.789421711045113	-4.41349930296046
ENSG00000255418	LINC02718	NA	-0.879299265176104	-0.690543063921404	-2.39809301830295	0.0382445213864448	0.789421711045113	-4.18710020588485
ENSG00000255833	TIFAB	497189	-0.893307294527573	-1.80399369570659	-2.25336216229234	0.0487869016236238	0.797668799585949	-4.36601120106737
ENSG00000255931		NA	-0.780976117580307	-1.12056478098464	-2.32591503087979	0.0431886975521815	0.793326750088147	-4.28008854865443
ENSG00000255946		NA	-0.95223500877828	-1.25944888107357	-2.7067550902635	0.0226989353597011	0.789421711045113	-4.20563649504992
ENSG00000257315	ZBED6	100381270	-0.767716523154433	-0.262216462891022	-2.94331317865569	0.0152264795909229	0.789421711045113	-3.91428265526906
ENSG00000257743	MGAM2	93432	1.54213878603285	-3.62872504432093	2.55841552679603	0.0291718502476973	0.789421711045113	-4.4462617928752
ENSG00000258302	NA	NA	-0.697135564851873	0.00864889400032597	-2.95718247585288	0.0148751658344686	0.789421711045113	-3.82152974034833
ENSG00000258429	PDF	64146	0.647552180729364	-0.518937872617899	2.48057289020865	0.0332741036202372	0.789421711045113	-4.10922384825419
ENSG00000258651	SEC23A-AS1	105370458	-1.16010091500306	-2.2425499169891	-2.83046936823423	0.0184170604645955	0.789421711045113	-4.29497422818631
ENSG00000258813	RBM25-AS1	NA	-1.14487195849992	-2.52032520504734	-2.35621777919345	0.0410409616870801	0.789421711045113	-4.42350769612232
ENSG00000259153	MAP3K9-DT	100506411	-0.678349656997895	0.958144549998561	-3.86444726092793	0.00334397613833073	0.789421711045113	-3.05610980657038
ENSG00000260197		NA	0.810022922122571	-3.91852020424095	3.10319840068775	0.011641772260505	0.789421711045113	-3.87400466788939
ENSG00000260331		NA	1.22032463973263	-2.18926156018331	2.59764031289316	0.0272994687001144	0.789421711045113	-4.37036416380315
ENSG00000260417		NA	-1.59004521744385	-1.76824382731183	-3.45454357661448	0.00649791513477207	0.789421711045113	-4.19492376896945
ENSG00000260714		NA	1.76758800003549	-3.41500662640939	2.29767976892966	0.0452886114809252	0.796093118711875	-4.4847144681472
ENSG00000261504	LINC01686	284648	1.43439939123465	-2.98818536492951	2.54017186635838	0.0300857487567827	0.789421711045113	-4.44085425047735
ENSG00000262663		NA	-0.765815550610905	0.68414907149267	-3.24419358896129	0.00920108043692009	0.789421711045113	-3.39626145889567
ENSG00000262903	CTNS-AS1	NA	-1.05124811709935	-1.34339345369997	-2.76882147069839	0.0204380706588744	0.789421711045113	-4.20743554390448
ENSG00000263232	ATP5F1AP3	NA	-1.2422729435019	-2.52318610963659	-2.55735384322423	0.029224269099565	0.789421711045113	-4.35950009439553
ENSG00000264808		NA	0.903445179977764	-1.53146388233113	2.44303229841511	0.0354518995378175	0.789421711045113	-4.31548091099323
ENSG00000265802	RN7SL49P	NA	-0.836386310886655	-0.136388439859311	-2.96095204626178	0.0147811150670884	0.789421711045113	-3.88382395908308
ENSG00000265917	MIR3685	100500802	-0.994178816539083	-1.81381706730962	-2.40856791632039	0.0375748227732993	0.789421711045113	-4.33634765669955
ENSG00000266589	MIR4512	100616149	-1.10101760618961	-2.44710649748037	-2.26577086523396	0.0477817267404078	0.797668799585949	-4.42370915173298
ENSG00000267288		105371795	-0.799540280395401	-0.744211360743889	-2.5441484747176	0.0298841477961024	0.789421711045113	-4.15315151589702
ENSG00000267289	PIN1-DT	NA	-1.40446248095972	-2.79304167814679	-2.36036051242252	0.0407555954438221	0.789421711045113	-4.43504911102697
ENSG00000267809	NDUFV2P1	NA	-0.730670824356608	0.86872051191676	-2.81981214796052	0.0187514160026475	0.789421711045113	-3.63829368487347
ENSG00000267939		NA	-1.37479793689664	-2.15921946514177	-3.21077290010281	0.00972743176683629	0.789421711045113	-4.25605678709285
ENSG00000268119		105372321	-0.770721056253526	0.179428921930649	-3.42836762603227	0.00678378932584305	0.789421711045113	-3.53905666677431
ENSG00000269821	KCNQ1OT1	10984	-0.735694673972503	-0.359748196948654	-2.72595281903146	0.0219739649774645	0.789421711045113	-4.02249256357551
ENSG00000269952		NA	1.90909611430819	-3.27790061933297	2.96749856832144	0.0146192157345582	0.789421711045113	-4.42539241583615
ENSG00000270130		NA	-0.660563791645693	-0.287922161577385	-2.40511570985475	0.0377942497840029	0.789421711045113	-4.11177439634217
ENSG00000272040	NA	NA	-0.712208462386119	-0.133091610360365	-2.67689557912132	0.0238745741110304	0.789421711045113	-3.96925598045474
ENSG00000272084		NA	0.686732139340828	-0.432213146735799	2.52475553467543	0.0308801644620486	0.789421711045113	-4.11491657208283
ENSG00000272103		NA	-0.733855017816584	-0.1592371455037	-2.87422081056401	0.0171064606401564	0.789421711045113	-3.88616495510796
ENSG00000272908		NA	-1.14515325595764	-2.12839984582214	-2.69601981703636	0.0231147635749481	0.789421711045113	-4.32826834955288
ENSG00000273160		NA	-0.841535435677471	0.143758513675057	-2.30126128785143	0.0450168247574599	0.796093118711875	-4.0815892069437
ENSG00000273192		NA	-0.856487837158988	-0.220434121390028	-3.37519666168893	0.00740534168695061	0.789421711045113	-3.72860012753308
ENSG00000274372		NA	-0.622897642555794	-0.047145359349138	-2.46295406004066	0.0342792176961917	0.789421711045113	-4.03728510083249
ENSG00000274620	MIR378J	102465136	-0.966034743880974	-1.76973271047089	-2.45488857788408	0.0347492970519564	0.789421711045113	-4.33469990685103
ENSG00000274751		NA	-1.11409692366777	-2.40550760038637	-2.39328861276013	0.0385556000465165	0.789421711045113	-4.41029012209398
ENSG00000276337		NA	-0.755676376992796	-0.591226995543766	-2.53351724325875	0.0304261447846083	0.789421711045113	-4.13469832856659
ENSG00000277399	GPR179	440435	-0.984400699236743	-1.53894436970317	-2.73731523832011	0.0215558978837562	0.789421711045113	-4.24342215248114
ENSG00000277840		NA	-1.01786607826412	-1.92029280615649	-2.32081431731955	0.0435608734769381	0.793326750088147	-4.37878401984152
ENSG00000278267	MIR6859-1	102466751	-1.09630428903868	-2.43882364035018	-2.33307140407027	0.0426717675441818	0.793326750088147	-4.42179408041465
ENSG00000279432		NA	-1.15155603705696	-0.586251058404353	-2.67003874801862	0.0241530574743032	0.789421711045113	-4.09511615479972
ENSG00000279483		NA	1.18942414535855	3.9491437385841	7.22039430531642	3.42675813478993e-05	0.245554233770255	0.377023855993857
ENSG00000280434		NA	-0.735317234474991	-0.596906783508201	-2.36780980397885	0.0402473501676597	0.789421711045113	-4.18389892311658
ENSG00000280537		NA	-1.33683546213255	-1.3301678453583	-3.80973220722571	0.00364984981370552	0.789421711045113	-4.02707538657031
ENSG00000283345	MPHOSPH10P3	NA	-0.830621061916953	-1.02788628944974	-2.49394663027854	0.0325306889730846	0.789421711045113	-4.21409830377193
ENSG00000286070		NA	-0.857584288476593	-1.30646214762272	-2.26976739045973	0.0474622959411036	0.797668799585949	-4.31147205972575
ENSG00000286327		NA	-0.802512514060461	-0.864349966734663	-2.3721076801261	0.0399569525087418	0.789421711045113	-4.23347474441992
ENSG00000286411		NA	-1.04736140812695	-1.96591159807803	-2.40881659004201	0.0375590652443893	0.789421711045113	-4.35951502212167
ENSG00000286797		NA	-0.752236327927949	-1.15480840160142	-2.25784227992365	0.0484216377261431	0.797668799585949	-4.30262209381247
ENSG00000287042		NA	-1.93801100443298	-3.36930515065733	-2.65848493377084	0.0246296895938008	0.789421711045113	-4.44455529117975
ENSG00000287644		NA	0.717665338385114	-0.799915107560785	2.27810217764171	0.0468027941388886	0.796093118711875	-4.23124138175661
ENSG00000287789		NA	-1.33213134004903	-2.43463700532133	-2.89010761482503	0.0166543037437567	0.789421711045113	-4.34650276703904
ENSG00000288018		101929174	-0.727443465295502	-0.175152088170135	-2.84915055182839	0.017845448052824	0.789421711045113	-3.93014389681848
ENSG00000288049		105377224	-0.770862733889442	-4.1009306366348	-2.61595051399845	0.0264669608932071	0.789421711045113	-4.12433701570411
ENSG00000288813		NA	1.70333867622668	-3.49372020159494	2.87751564571576	0.0170116734533862	0.789421711045113	-4.42319155329085
ENSG00000288917		NA	-1.1549131641489	-1.44727509165094	-2.94296583275304	0.0152353855354602	0.789421711045113	-4.19384096353113
ENSG00000288927		NA	-1.19101027978456	-1.19495123333891	-3.52538201828926	0.0057853003739204	0.789421711045113	-4.05035548157298
ENSG00000289017		NA	-1.94509551485768	-2.1907520106388	-3.25211463860071	0.00908068712555891	0.789421711045113	-4.29402232791329
ENSG00000289301		NA	-1.38575658708337	-2.99567076857544	-2.54065764143578	0.0300610492431487	0.789421711045113	-4.40497312156354
ENSG00000289437		NA	-0.997090749904495	-0.590364667118465	-3.48705723352717	0.00616014406874394	0.789421711045113	-3.86752857552209
ENSG00000289868		NA	-0.896054306473101	-1.17808551218838	-2.28398701561451	0.0463425324014907	0.796093118711875	-4.29909140982966
ENSG00000289959		NA	1.1235766070442	-2.33267836354675	2.41292944720359	0.0372993906147189	0.789421711045113	-4.40719272210116
